# GPRuler: metabolic Gene-Protein-Reaction rules automatic reconstruction

**DOI:** 10.1101/2021.02.28.433152

**Authors:** Marzia Di Filippo, Chiara Damiani, Dario Pescini

## Abstract

**Background:** Metabolic network models are increasingly being used in health care and industry. As a consequence, many tools have been released to automate their reconstruction process *de novo*. In order to enable gene deletion simulations and integration of gene expression data, these networks must include gene-protein-reaction (GPR) rules, which describe with a Boolean logic relationships between the gene products (e.g., enzyme isoforms or subunits) associated with the catalysis of a given reaction. Nevertheless, the reconstruction of GPRs still remains a largely manual and time consuming process. Aiming at fully automating the reconstruction process of GPRs for any organism, we propose the open-source python-based framework `GPRuler`.

**Results:** By mining text and data from 9 different biological databases, `GPRuler` can reconstruct GPRs starting either from just the name of the target organism or from an existing metabolic model. The performance of the developed tool is evaluated at small-scale level for a manually curated metabolic model, and at genome-scale level for three metabolic models related to *Homo sapiens* and *Saccharomyces cerevisiae* organisms. By exploiting these models as benchmarks, the proposed tool shown its ability to reproduce the original GPR rules with a high level of accuracy. In all the tested scenarios, after a manual investigation of the mismatches between the rules proposed by `GPRuler` and the original ones, the proposed approach revealed to be in many cases more accurate than the original models.

**Conclusions:** By complementing existing tools for metabolic network reconstruction with the possibility to reconstruct GPRs quickly and with a few resources, `GPRuler` paves the way to the study of context-specific metabolic networks, representing the active portion of the complete network in given conditions, for organisms of industrial or biomedical interest that have not been characterized metabolically yet.
