## Additional File 2 for "GPRuler: metabolic Gene-Protein-Reaction rules automatic reconstruction"

Rxn	rule_original	rule_GPRuler	Evaluation
R_Ex_biomass			Perfect match
R_Ex_O2			Perfect match
R_DM_putrescine			Perfect match
R_DM_CO2c			Perfect match
R_DM_GSSG			Perfect match
R_DM_guanidinoacetatec			Perfect match
R_Oxygen_DM_COOP			Perfect match
R_GCK_HKDC1_HK1_ADPGK_HK2_HK3	80201 or 2645 or 3098 or 3099 or 3101	2645 or 3101 or 80201 or 3098 or 3099	Perfect match
R_GPI	2821	(2821)	Perfect match
R_PFKP_PFKL_PFKM_1	5211 or 5213 or 5214	5213 or 5211 or 5214	Perfect match
R_FBP	2203 or 8789	8789 or 2203	Perfect match
R_ALDOC_ALDOB_ALDOA_2	230 or 229 or 226	229 or 226 or 230	Perfect match
R_TPI1_TPI1P2	7167	(7167)	Perfect match
R_PKM_TMEM54_PKLR_HCN3	5315 or 5313 or 5315 or 5313 or 5315	5313 or 5315	Perfect match
R_PC	5091	(5091)	Perfect match
R_H6PD_PGLS	25796 or 9563	9563 or 25796	Perfect match
R_PGD	5226	5226	Perfect match
R_RPIA_LOC101060545	22934	(22934)	Perfect match
R_PRPS2_PRPS1_PRPS1L1	5631 or 221823 or 5634	5631 or 5634 or 221823	Perfect match
R_TKTL1_TKTL2_TKT_1	7086 or 84076 or 8277	84076 or 8277 or 7086	Perfect match
R_ALDOC_ALDOB_ALDOA_1	230 or 229 or 226	229 or 226 or 230	Perfect match
R_RPE_LOC729020	6120 or 729020	729020 or 6120	Perfect match
R_TKTL1_TKTL2_TKT_2	7086 or 8277 or 84076	84076 or 8277 or 7086	Perfect match
R_TALDO1	6888	(6888)	Perfect match
R_PFKP_PFKL_PFKM_3	5211 or 5213 or 5214	5213 or 5211 or 5214	Perfect match
R_CS	1431	(1431)	Perfect match
R_ACO2_ACO1_1	50 or 48	48 or 50	Perfect match
R_IDH3	3421 and 3420 and 3419	3421 and 3419 and 3420	Perfect match
R_FH_1	2271	(2271)	Perfect match
R_MDH2	4191	4191	Perfect match
R_ME2_ME3_1	4200	4200	Perfect match
R_ACLY	47	(47)	Perfect match
R_FH_2	2271	(2271)	Perfect match
R_GCL	2729 and 2730	2730 and 2729	Perfect match
R_GSS	2937	(2937)	Perfect match
R_mGSRnadh	2936	2936	Perfect match
R_mGSRnadph	2936	2936	Perfect match
R_Transport_CO2			Perfect match
R_TransportOxygen			Perfect match
R_CA5B_CA5A	763 or 11238	11238 or 763	Perfect match
R_GLS	2744 or 27165	27165 or 2744	Perfect match
R_PPAT	5471	(5471)	Perfect match
R_ADSS_ADSSL1	159 or 122622	159 or 122622	Perfect match
R_TNRC6B_ADSL_1	158	(158)	Perfect match
R_GART_1	2618	(2618)	Perfect match
R_GART_2	2618	(2618)	Perfect match
R_PFAS	5198	(5198)	Perfect match
R_OGDH_GART_OGDHL	2618	(2618)	Perfect match
R_PAICS_1	10606	(10606)	Perfect match
R_PAICS_2	10606	(10606)	Perfect match
R_TNRC6B_ADSL_2	158	(158)	Perfect match
R_ATIC_1	471	(471)	Perfect match
R_ATIC_2	471	(471)	Perfect match
R_GMPR2_GMPR	2766 or 51292	2766 or 51292	Perfect match
R_IMPDH2	3614 or 3615	3614 or 3615	Perfect match
R_GMPS	8833	(8833)	Perfect match
R_CAD_1	790	(790)	Perfect match
R_CAD_2	790	(790)	Perfect match
R_CAD_3	790	(790)	Perfect match
R_DHODH	1723	(1723)	Perfect match
R_UMPS_1	7372	(7372)	Perfect match
R_UMPS_2	7372	(7372)	Perfect match
R_TYMS	7298	(7298)	Perfect match
R_CTPS2_GATM_CTPS1	1503 or 56474	1503 or 56474	Perfect match
R_GLUD1_GLUD2_1	2747 or 2746	2747 or 2746	Perfect match
R_GLUD1_GLUD2_2	2747 or 2746	2747 or 2746	Perfect match
R_GOT2_GOT1L1_1	2806	(2806)	Perfect match
R_FH_3			Perfect match
R_CPS1	1373	(1373)	Perfect match
R_OTC_LEFTY1	5009	(5009)	Perfect match
R_ASS1	445	(445)	Perfect match
R_ASL_CRCP	435	(435)	Perfect match
R_OGDH_ODC1_OGDHL	4953	(4953)	Perfect match
R_AGAT	2628	(2628)	Perfect match
R_arginineAmidinohydrolase			Perfect match
R_OAT	4942	(4942)	Perfect match
R_Transport_Lglu5semialdehyde			Perfect match
R_ASNS	440	(440)	Perfect match
R_PHGDH_UBAC2	26227	26227	Perfect match
R_PSAT1	29968	(29968)	Perfect match
R_CCBL1			Perfect match
R_NIT2	56954	(56954)	Perfect match
R_SHMT1_2	6472	(6472)	Perfect match
R_MTHFD1_AL445665_1_AQP7P4_LOC286297_2	25902 or 4522	25902 or 4522	Perfect match
R_DHFRL1_DHFR_2	1719	1719	Perfect match
R_DHFRL1_DHFR_4	1719	1719	Perfect match
R_MTHFD1_3	160428 or 10840	160428 or 10840	Perfect match
R_HMGCS1_HMGCS2	3157	(3157)	Perfect match
R_MVK	4598	(4598)	Perfect match
R_PMVK	10654	(10654)	Perfect match
R_IDI1_IDI2	3422 or 91734	3422 or 91734	Perfect match
R_MVD	4597	(4597)	Perfect match
R_ARID4B_GGPS1_FDPS_FDPSP7_1	9453 or 2224	2224 or 9453	Perfect match
R_ARID4B_GGPS1_FDPS_FDPSP7_2	9453 or 2224	2224 or 9453	Perfect match
R_SQLE	6713	6713	Perfect match
R_ALG13_EBP	10682	(10682)	Perfect match
R_SC5DL_1	6309	6309	Perfect match
R_DHCR7_1	1717	1717	Perfect match
R_DHCR24_LEFTY1	1718	(1718)	Perfect match
R_ACACB_PRKAG2_PRKAB2_ACACA_PRKAA2	31 or 32	31 or 32	Perfect match
R_FASN_1	2194	(2194)	Perfect match
R_MCAT_FASN	2194	(2194)	Perfect match
R_FASN_2	2194	(2194)	Perfect match
R_OXSM_FASN	2194	(2194)	Perfect match
R_GGT5_GGT1_GGTLC2_GGT7_GGT2_FASN_GGTLC3_1	2194	(2194)	Perfect match
R_FASN_5	2194	(2194)	Perfect match
R_HADHA_EHHADH_ECHS1_FASN_3	2194	(2194)	Perfect match
R_ACAA1_HADHB_MYO5B_ACAA2_FASN_1	2194	(2194)	Perfect match
R_ACOT8_FASN	2194	(2194)	Perfect match
R_biomass_synthesis			Perfect match
R_Ex_glucose		200010 or 6513 or 29988 or 144195 or 11182 or 125206 or 6524 or 81031 or 154091 or 6515 or 91749 or 6517 or 6514 or 6527 or 50651	Corrected by GPRuler
R_Ex_lactateL		9123 or 201232 or 160728 or 387775 or 9390 or 387601 or 6566 or 23539 or 159963 or 387700 or 220963 or 151473 or 9122 or 162515 or 9121 or 9194 or 366 or 9120	Corrected by GPRuler
R_Ex_glutamine		(6510 and 8140) or 206358 or 285641 or 54716 or 10991 or 23428 or 124565 or 55238 or 120103 or 55089 or 54407 or 81539 or 56301 or 84889 or 54868 or 145389 or 140679 or 7504 or 151258 or 146167 or 6542 or 11136 or 153201 or 9056 or 9057 or 92745 or 153129	Corrected by GPRuler
R_Ex_Palmitate		(28965 and (162515 or 387700 or 6566 or 9194)) or 9123 or 201232 or 159963 or 220963 or 9122 or 151473 or 9121 or 10999 or 10998 or 215 or 376497 or 387775 or 387601 or 225 or 948 or 11000 or 2806 or 7350 or 5243 or 5825 or 9120 or 11001	Corrected by GPRuler
R_Ex_glutamate		((3105 and 567 and 3117 and 6520) or (3105 and 6892 and 8140) or (5663 and 3117 and 3119) or (6510 and 3117) or (6892 and 3117) or (972 and 3117) or (3105 and 3119 and 6520) or (6510 and 3119) or (6892 and 3119) or (972 and 3119) or (5663 and 8140) or (6506 and 3117) or (6506 and 3119) or (6506 and 8140) or (6510 and 8140) or (6520 and 8140) or (3105 and 6890) or (6890 and 6891)) or 206358 or 658…	Corrected by GPRuler
R_Ex_arginines		((3105 and 567 and 3117) or (3105 and 6892 and 8140) or (5663 and 3117 and 3119) or (6510 and 3117) or (6892 and 3117) or (972 and 3117) or (3105 and 3119) or (6510 and 3119) or (6892 and 3119) or (972 and 3119) or (5663 and 8140) or (6510 and 8140) or (3105 and 6890) or (6890 and 6891)) or 206358 or 123096 or 83884 or 6582 or 124565 or 120103 or 55089 or 56301 or 54868 or 140679 or 7504 or 11136…	Corrected by GPRuler
R_Ex_folate		6573 or 9016 or 10057 or 284111 or 81034 or 253512 or 64849 or 9429 or 4363 or 9058 or 113235	Corrected by GPRuler
R_Ex_urea		364 or 8170 or 6563	Corrected by GPRuler
R_Ex_NH3		6007 or 6005 or 343 or 8645 or 51458 or 57127 or 361 or 6006	Corrected by GPRuler
R_Ex_citratec		89874 or 6576 or 284111 or 9058	Corrected by GPRuler
R_Ex_Carnitine		85413 or 6582 or 1374	Corrected by GPRuler
R_Ex_AKG		9016 or 284111 or 89874 or 8402 or 253512 or 64849 or 9058	Corrected by GPRuler
R_Ex_proline		(6510 and 8140) or 206358 or 285641 or 54716 or 23428 or 124565 or 55238 or 120103 or 6534 or 55089 or 54407 or 81539 or 6539 or 56301 or 84889 or 54868 or 145389 or 140679 or 7504 or 151258 or 146167 or 6542 or 11136 or 153201 or 9056 or 9057 or 92745 or 153129	Corrected by GPRuler
R_Ex_alanine		(6510 and 8140) or 206358 or 285641 or 54716 or 10991 or 23428 or 124565 or 55238 or 120103 or 55089 or 54407 or 81539 or 56301 or 84889 or 6509 or 54868 or 145389 or 140679 or 7504 or 151258 or 146167 or 6542 or 11136 or 153201 or 9056 or 9057 or 92745 or 153129	Corrected by GPRuler
R_Ex_aspartate		((3105 and 567 and 3117) or (3105 and 6892 and 8140) or (5663 and 3117 and 3119) or (6510 and 3117) or (6892 and 3117) or (972 and 3117) or (3105 and 3119) or (6510 and 3119) or (6892 and 3119) or (972 and 3119) or (5663 and 8140) or (6506 and 3117) or (6506 and 3119) or (6506 and 8140) or (6510 and 8140) or (3105 and 6890) or (6890 and 6891)) or 206358 or 123096 or 83884 or 6582 or 124565 or 120…	Corrected by GPRuler
R_Ex_asparagine		(6510 and 8140) or 206358 or 285641 or 54716 or 10991 or 23428 or 124565 or 55238 or 120103 or 55089 or 54407 or 81539 or 56301 or 84889 or 54868 or 145389 or 140679 or 7504 or 151258 or 146167 or 6542 or 11136 or 153201 or 9056 or 9057 or 92745 or 153129	Corrected by GPRuler
R_Ex_serine		(6510 and 8140) or 206358 or 285641 or 54716 or 23428 or 124565 or 55238 or 120103 or 55089 or 54407 or 81539 or 56301 or 84889 or 6509 or 54868 or 145389 or 140679 or 7504 or 151258 or 146167 or 6542 or 11136 or 153201 or 10955 or 9056 or 9057 or 92745 or 153129	Corrected by GPRuler
R_Ex_glycine		(6510 and 8140) or 206358 or 285641 or 54716 or 6536 or 23428 or 124565 or 55238 or 54977 or 120103 or 9152 or 55089 or 54407 or 81539 or 6539 or 56301 or 84889 or 54868 or 145389 or 140679 or 7504 or 151258 or 146167 or 6542 or 11136 or 153201 or 9056 or 9057 or 92745 or 153129	Corrected by GPRuler
R_Ex_cystine		((23428 and 6520) or (6510 and 8140) or (8140 and 6520)) or 206358 or 285641 or 54716 or 124565 or 55238 or 120103 or 55089 or 54407 or 81539 or 1497 or 56301 or 84889 or 54868 or 145389 or 140679 or 7504 or 151258 or 146167 or 6542 or 11136 or 153201 or 9056 or 9057 or 23657 or 92745 or 153129	Corrected by GPRuler
R_Ex_SC_mercaptopyruvatec		9123 or 201232 or 6566 or 159963	Corrected by GPRuler
R_Ex_SC_Pi		10786 or 6575 or 10568 or 6588 or 6569 or 57084 or 5250 or 142680 or 57030	Corrected by GPRuler
R_Ex_SC_H		((1183 and 51606) or (51606 and 127124 and 4512 and 1327 and 4513 and 1351) or (51606 and 4512 and 127124 and 170712 and 4513 and 535) or (245973 and 51606 and 127124 and 9114 and 535) or (51606 and 525 and 127124 and 9114) or (526 and 51606 and 127124 and 9114) or (50617 and 51606 and 127124 and 9296 and 9114) or (51606 and 4514 and 1327 and 4513 and 9550 and 1351) or (285335 and 51606) or (5160…	Corrected by GPRuler
R_DM_LactateL	9123 or 6566 or 9194 or 23539 or 160728	9123 or 201232 or 160728 or 9390 or 6566 or 159963 or 366	Corrected by GPRuler
R_DM_Glutamate		((3105 and 567 and 3117 and 6520) or (3105 and 6892 and 8140) or (5663 and 3117 and 3119) or (6506 and 3117) or (6510 and 3117) or (6892 and 3117) or (972 and 3117) or (3105 and 3119 and 6520) or (6506 and 3119) or (6510 and 3119) or (6892 and 3119) or (972 and 3119) or (5663 and 8140) or (6506 and 8140) or (6510 and 8140) or (6520 and 8140) or (3105 and 6890) or (6890 and 6891)) or 6582 or 12456…	Corrected by GPRuler
R_DM_Urea	6563 or 8170 or 6523 or 6528	(364)	Corrected by GPRuler
R_DM_NH3		57127 or 51458 or 361 or 343	Corrected by GPRuler
R_DM_Citrate	284111 or 9058	6576 or 284111 or 9058	Corrected by GPRuler
R_DM_AKG	64849 or 60386 or 89874	64849 or 284111 or 9058	Corrected by GPRuler
R_DM_Proline	206358 or 153201	(6510 and 8140) or 140679 or 23428 or 124565 or 55238 or 6542 or 153201 or 54407 or 81539 or 6539 or 9057 or 153129	Corrected by GPRuler
R_DM_Aspartate	6505 or 6506 or 6507 or 6511 or 6512	((3105 and 567 and 3117) or (3105 and 6892 and 8140) or (5663 and 3117 and 3119) or (6506 and 3117) or (6510 and 3117) or (6892 and 3117) or (972 and 3117) or (3105 and 3119) or (6506 and 3119) or (6510 and 3119) or (6892 and 3119) or (972 and 3119) or (5663 and 8140) or (6506 and 8140) or (6510 and 8140) or (3105 and 6890) or (6890 and 6891)) or 6582 or 124565 or 64849 or 5225 or 140679 or 6511 …	Corrected by GPRuler
R_DM_10formylTHFm		253512 or 9016	Corrected by GPRuler
R_DM_10formylTHFc		64849 or 284111 or 9058	Corrected by GPRuler
R_LactateL_DM_COOP	9123 or 6566 or 9194 or 23539 or 160728	9123 or 201232 or 160728 or 387775 or 9390 or 387601 or 6566 or 23539 or 159963 or 387700 or 220963 or 151473 or 9122 or 162515 or 9121 or 9194 or 366 or 9120	Corrected by GPRuler
R_Palmitate_UP_COOP	948 or 2806 or 376497 or 10999	(28965 and (162515 or 387700 or 6566 or 9194)) or 9123 or 201232 or 159963 or 220963 or 9122 or 151473 or 9121 or 10999 or 10998 or 215 or 376497 or 387775 or 387601 or 225 or 948 or 11000 or 2806 or 7350 or 5243 or 5825 or 9120 or 11001	Corrected by GPRuler
R_Glutamate_DM_COOP		((3105 and 567 and 3117 and 6520) or (3105 and 6892 and 8140) or (5663 and 3117 and 3119) or (6510 and 3117) or (6892 and 3117) or (972 and 3117) or (3105 and 3119 and 6520) or (6510 and 3119) or (6892 and 3119) or (972 and 3119) or (5663 and 8140) or (6506 and 3117) or (6506 and 3119) or (6506 and 8140) or (6510 and 8140) or (6520 and 8140) or (3105 and 6890) or (6890 and 6891)) or 206358 or 658…	Corrected by GPRuler
R_Urea_DM_COOP	6563 or 8170 or 6523 or 6528	364 or 8170 or 6563	Corrected by GPRuler
R_NH3_DM_COOP		6007 or 6005 or 343 or 8645 or 51458 or 57127 or 361 or 6006	Corrected by GPRuler
R_Citrate_DM_COOP	284111 or 9058	89874 or 6576 or 284111 or 9058	Corrected by GPRuler
R_AKG_DM_COOP	64849 or 60386 or 89874	9016 or 284111 or 89874 or 8402 or 253512 or 64849 or 9058	Corrected by GPRuler
R_Proline_DM_COOP	206358 or 153201	(6510 and 8140) or 206358 or 285641 or 54716 or 23428 or 124565 or 55238 or 120103 or 6534 or 55089 or 54407 or 81539 or 6539 or 56301 or 84889 or 54868 or 145389 or 140679 or 7504 or 151258 or 146167 or 6542 or 11136 or 153201 or 9056 or 9057 or 92745 or 153129	Corrected by GPRuler
R_Aspartate_DM_COOP	6505 or 6506 or 6507 or 6511 or 6512	((3105 and 567 and 3117) or (3105 and 6892 and 8140) or (5663 and 3117 and 3119) or (6510 and 3117) or (6892 and 3117) or (972 and 3117) or (3105 and 3119) or (6510 and 3119) or (6892 and 3119) or (972 and 3119) or (5663 and 8140) or (6506 and 3117) or (6506 and 3119) or (6506 and 8140) or (6510 and 8140) or (3105 and 6890) or (6890 and 6891)) or 206358 or 123096 or 83884 or 6582 or 124565 or 120…	Corrected by GPRuler
R_G6PPer	92579 or 57818 or 2538		Corrected by GPRuler
R_PGAM2_PGAM1_BPGM_PGAM4_1	669 or 5223 or 5224	5223 or 5224 or 669 or 441531	Corrected by GPRuler
R_ENO1_ENO3_ENO2	2023 or 2027 or 2026	(387712 and 2023) or 2027 or 2026	Corrected by GPRuler
R_PEPCK	5105	5106 or 5105	Corrected by GPRuler
R_LDH	92483 or 160287 or 55293 or 3939 or 3945 or 3948	92483 or 3945 or 3939 or 3948 or 160287	Corrected by GPRuler
R_G6PD	2539	9563 or 2539	Corrected by GPRuler
R_IDH2	3418	(3419 and 3420 and 3421) or 3418 or 3417	Corrected by GPRuler
R_KANK1_SUCLA2_SUCLG1_SUCLG2_1	8802 and 8801	8802 and (8801 or 8801 or 8803)	Corrected by GPRuler
R_ME2_ME3_2	10873	10873 or 4200 or 4199	Corrected by GPRuler
R_ACO1_IREB2	48	48 or 50	Corrected by GPRuler
R_IDH1	3417	3418 or 3417	Corrected by GPRuler
R_LHPP_PPA2_PRUNE_EIF4A2_NAV2_PPA1_1	5464 or 64077	64077 or 27068 or 58497 or 5464	Corrected by GPRuler
R_SOD2	6648	6647 or 6648	Corrected by GPRuler
R_TrasportGSH	1468	((3105 and 567 and 3117) or (3105 and 6892 and 3117 and 3119) or (1080 and 3117 and 3119) or (5663 and 3117 and 3119) or (972 and 3117 and 3119) or (3105 and 6890) or (6890 and 6891)) or 6582 or 5225 or 5250 or 29957 or 142680 or 114789 or 6382 or 51296 or 6569 or 253512 or 9429 or 57084 or 10786 or 6575 or 79085 or 6564 or 6588 or 4363 or 6565 or 10269 or 177 or 9016 or 23457 or 10568 or 121260 …	Corrected by GPRuler
R_MPC1_MPC2_MPC1L	6566 or 25874 or 51660	((1183 and 51606) or (1339 and 4513 and 1346 and 125965 and 51606 and 4512 and 4514 and 1351) or (1339 and 1346 and 9550 and 125965 and 4513 and 51606 and 4514 and 9377) or (1339 and 4513 and 1346 and 125965 and 51606 and 4512 and 127124 and 1329) or (1339 and 1327 and 4513 and 1346 and 51606 and 127124 and 4512 and 1329) or (1339 and 4513 and 1346 and 51606 and 4512 and 127124 and 535 and 1351) …	Corrected by GPRuler
R_SLC25A3	5250	((1183 and 51606) or (1339 and 4513 and 1346 and 125965 and 51606 and 4512 and 4514 and 1351) or (1339 and 1346 and 9550 and 125965 and 4513 and 51606 and 4514 and 9377) or (1339 and 4513 and 1346 and 125965 and 51606 and 4512 and 127124 and 1329) or (1339 and 1327 and 4513 and 1346 and 51606 and 127124 and 4512 and 1329) or (1339 and 4513 and 1346 and 51606 and 4512 and 127124 and 535 and 1351) …	Corrected by GPRuler
R_ALDH3B1_ALDH3A1_ALDH3B2_ALDH1A3	293	2030 or 55315	Corrected by GPRuler
R_NME2_NME3_NME4_NME5_NME2P1_NME7_NME6_NME1_NME2_2	10201 or 4833	221264 or 129607 or 4831 or 205 or 4833 or 10201 or 4830 or 654364	Corrected by GPRuler
R_AQP8		363 or 343 or 83464 or 359 or 6588 or 361 or 362 or 728358 or 375318 or 364 or 135 or 83959 or 282679 or 1667 or 51107 or 366	Corrected by GPRuler
R_HIBCH		57127 or 51458 or 361 or 343	Corrected by GPRuler
R_SLC25A10_4	1468	10786 or 9016 or 6575 or 79085 or 10568 or 57030 or 6588 or 284111 or 1468 or 6569 or 253512 or 64849 or 57084 or 9058 or 5250 or 29957 or 142680 or 114789	Corrected by GPRuler
R_CA12_CA2_CA9_CA14_CA1_CA3_CA4_CA7_CA13	759 or 771 or 23632 or 760 or 761 or 762 or 765 or 766 or 768 or 377677	377677 or 767 or 759 or 763 or 765 or 768 or 761 or 762 or 766 or 11238 or 760	Corrected by GPRuler
R_TransportGln		((1183 and 51606) or (1339 and 4513 and 1346 and 125965 and 51606 and 4512 and 4514 and 1351) or (1339 and 1346 and 4513 and 125965 and 8140 and 51606 and 4514 and 9377) or (1339 and 4513 and 9550 and 125965 and 1346 and 51606 and 1329 and 4514) or (1339 and 4513 and 1346 and 125965 and 51606 and 4512 and 127124 and 1329) or (1339 and 1327 and 4513 and 1346 and 51606 and 127124 and 4512 and 1329)…	Corrected by GPRuler
R_GLS2	2744	1503 or 56474 or 8833 or 790 or 440 or 2744	Corrected by GPRuler
R_TransportGlu	8604 or 10165 or 83733 or 79751	((3117 and 1339 and 3119 and 4513 and 1346 and 125965 and 51606 and 1329 and 127124) or (1347 and 3117 and 3119 and 1339 and 4513 and 1346 and 125965 and 51606 and 4514) or (1350 and 3117 and 3119 and 1339 and 4513 and 1346 and 125965 and 51606 and 4514) or (3119 and 3117 and 1339 and 4513 and 1346 and 125965 and 51606 and 4514 and 1351) or (1339 and 4513 and 1346 and 125965 and 51606 and 4512 an…	Corrected by GPRuler
R_GS	51557 or 2752	(2752)	Corrected by GPRuler
R_GUK1_1	2987	221264 or 2987	Corrected by GPRuler
R_GUK1_2	2987	221264 or 2987	Corrected by GPRuler
R_AK2_TAF9_AK1_AK7_AK3_AK5_AKD1_AK4_AK8_1	122481 or 203 or 204 or 26289	221264 or 102157402 or 204 or 122481 or 26289 or 158067 or 203 or 205 or 390877	Corrected by GPRuler
R_AK	122481 or 203 or 204 or 205 or 26289	221264 or 102157402 or 204 or 122481 or 26289 or 158067 or 203 or 205 or 390877	Corrected by GPRuler
R_CMPK2_CMPK1_1	51727	129607 or 221264 or 51727	Corrected by GPRuler
R_CMPK1_DTYMK	1841	221264 or 1841	Corrected by GPRuler
R_CMPK2_CMPK1_2	51727	129607 or 221264 or 51727	Corrected by GPRuler
R_CMPK2_CMPK1_3	51727	129607 or 221264 or 51727	Corrected by GPRuler
R_GOT1_GOT2_GOT1L1_2	2805	2806 or 2805 or 137362	Corrected by GPRuler
R_SLC25A13_SLC25A12	8604 or 10165	((3117 and 1339 and 3119 and 4513 and 1346 and 125965 and 51606 and 1329 and 127124) or (1347 and 3117 and 3119 and 1339 and 4513 and 1346 and 125965 and 51606 and 4514) or (1350 and 3117 and 3119 and 1339 and 4513 and 1346 and 125965 and 51606 and 4514) or (3119 and 3117 and 1339 and 4513 and 1346 and 125965 and 51606 and 4514 and 1351) or (1339 and 4513 and 1346 and 125965 and 51606 and 4512 an…	Corrected by GPRuler
R_SLC25A15_SLC25A2_1	10166 or 83884	((1183 and 51606) or (1339 and 4513 and 1346 and 125965 and 51606 and 4512 and 4514 and 1351) or (1339 and 1346 and 4513 and 125965 and 8140 and 51606 and 4514 and 9377) or (1339 and 4513 and 9550 and 125965 and 1346 and 51606 and 1329 and 4514) or (1339 and 4513 and 1346 and 125965 and 51606 and 4512 and 127124 and 1329) or (1339 and 1327 and 4513 and 1346 and 51606 and 127124 and 4512 and 1329)…	Corrected by GPRuler
R_GCDH_SLC25A2_2	10166 or 83884	((1183 and 51606) or (1339 and 4513 and 1346 and 125965 and 51606 and 4512 and 4514 and 1351) or (1339 and 1346 and 4513 and 125965 and 8140 and 51606 and 4514 and 9377) or (1339 and 4513 and 9550 and 125965 and 1346 and 51606 and 1329 and 4514) or (1339 and 4513 and 1346 and 125965 and 51606 and 4512 and 127124 and 1329) or (1339 and 1327 and 4513 and 1346 and 51606 and 127124 and 4512 and 1329)…	Corrected by GPRuler
R_ARG2_ARG1	383	384 or 383	Corrected by GPRuler
R_ALDH4A1_1	8659	501 or 217 or 222 or 219 or 8659	Corrected by GPRuler
R_PYCRL_PYCR2_PYCR1_LEFTY1_2	29920	65263 or 29920	Corrected by GPRuler
R_PYCRL_PYCR2_PYCR1_LEFTY1_1	29920	65263 or 29920	Corrected by GPRuler
R_ASRGL1_ASPG	80150 or 374569	56954 or 374569 or 80150	Corrected by GPRuler
R_GOT1_GOT2	2805	2806 or 2805 or 137362	Corrected by GPRuler
R_VPS29_PSPH_PSPHP1	5723	57026 or 5723	Corrected by GPRuler
R_SHMT1	6470	6472 or 6470	Corrected by GPRuler
R_SDS_SDSL_SRR	10993 or 113675	113675 or 10993 or 63826	Corrected by GPRuler
R_Transport_serine		(6510 and 8140) or 140679 or 23428 or 124565 or 55238 or 6542 or 94081 or 153201 or 54407 or 10955 or 81539 or 9057 or 6509 or 153129	Corrected by GPRuler
R_Transport_glycine		(6510 and 8140) or 23428 or 6536 or 124565 or 55238 or 54977 or 9152 or 54407 or 81539 or 6539 or 140679 or 6542 or 153201 or 9057 or 153129	Corrected by GPRuler
R_TransportFolate	81034	9016 or 10057 or 284111 or 81034 or 253512 or 64849 or 9429 or 4363 or 9058 or 113235	Corrected by GPRuler
R_SLC16A3_SLC16A1_SLC16A5_2		9123 or 201232 or 6566 or 159963 or 55244 or 65010	Corrected by GPRuler
R_DHFRL1_DHFR_5		1719 or 200895	Corrected by GPRuler
R_DHFRL1_DHFR_6		1719 or 200895	Corrected by GPRuler
R_MTHFD1_2	25902 or 10797	4522 or 441024 or 10797	Corrected by GPRuler
R_MTHFD2_4	25902 or 4522 or 10797	4522 or 441024 or 10797	Corrected by GPRuler
R_MTHFD1_AL445665_1_AQP7P4_LOC286297	4522	25902 or 4522	Corrected by GPRuler
R_MTHFD1_1	4522	4522 or 10797	Corrected by GPRuler
R_MTHFD2_1	4522 or 4524	4522 or 10797	Corrected by GPRuler
R_MTHFD2_2	441024 or 10797	10797	Corrected by GPRuler
R_ACAT1_ACAT2	39	38 or 39 or 3032 or 30	Corrected by GPRuler
R_HMGCR	3156		Corrected by GPRuler
R_FDFT1_1	2222		Corrected by GPRuler
R_FDFT1_2	2222		Corrected by GPRuler
R_LSS	4047		Corrected by GPRuler
R_CYP51A1_HSD17B10_HADHA_EHHADH_HSD17B4_HADH_2	1595		Corrected by GPRuler
R_ACAA1_HADHB_LBR_TM7SF2_MYO5B_ACAA2	7108	7108 or 3930	Corrected by GPRuler
R_NSDHL_MAGEA2B	50814		Corrected by GPRuler
R_NSDHL	50814		Corrected by GPRuler
R_MSMO1_NSDHL	50814		Corrected by GPRuler
R_HSD17B6_HSD17B2_HSD17B7_HSD17B12	51478	(125 and (124 or 126)) or 79154 or 874 or 873 or 128 or 3283 or 10901 or 130 or 10327 or 127 or 131	Corrected by GPRuler
R_AcAcACPSynthesis	2194	54995 or 2194	Corrected by GPRuler
R_ALDH3A2_ALDH2_ALDH1B1_ALDH9A1_ALDH7A1_FASN	2194	(7923 and 84869) or 2194	Corrected by GPRuler
R_PECR_MECR_FASN_1	2194	51102 or 2194	Corrected by GPRuler
R_ELOVL5_AGPAT4_UPB1_PNPLA3_TAZ_LPCAT3_LPGAT1_MBOAT7_ESCO1_MBOAT2_OXSM_AGPAT3_SLC33A1_FASN_ELOVL6_ESCO2_MBOAT1_LCLAT1_LPCAT4_DGAT2L6_HYAL3_ELOVL2	2194	54995 or 2194	Corrected by GPRuler
R_FASN_3	2194	84869 or 2194	Corrected by GPRuler
R_HSD17B10_HADHA_EHHADH_HSD17B4_HADH_FASN_1	2194	51102 or 2194	Corrected by GPRuler
R_ELOVL5_AGPAT4_HSD17B10_HADHA_PNPLA3_TAZ_LPCAT3_EHHADH_LPGAT1_MBOAT7_HSD17B4_HADH_MBOAT2_OXSM_AGPAT3_SLC33A1_FASN_ELOVL6_ESCO2_MBOAT1_LCLAT1_LPCAT4_DGAT2L6_HYAL3_ELOVL2	2194	54995 or 2194	Corrected by GPRuler
R_FASN_4	2194	(7923 and 84869) or 2194	Corrected by GPRuler
R_HADHA_EHHADH_ECHS1_FASN_1	2194	51102 or 2194	Corrected by GPRuler
R_ELOVL5_AGPAT4_HADHA_PBPLA3_TAZ_LPCAT3_EHHADH_LPGAT1_MBOAT7_ECHS1_ESCO1_MBOAT2_OXSM_AGPAT3_SLC33A1_FASN_ELOVL6_ESCO2_MBOAT1_LCLAT1_LPCAT4_DGAT2L6_HYAL3_ELOVL2	2194	54995 or 2194	Corrected by GPRuler
R_AOX1_FASN	2194	(7923 and 84869) or 2194	Corrected by GPRuler
R_HSD17B10_HADHA_EHHADH_HSD17B4_HADH_FASN_2	2194	51102 or 2194	Corrected by GPRuler
R_ELOVL5_AGPAT4_HSD17B10_HADHA_PNPLA3_TAZ_LPCAT3_EHHADH_LPGAT1_MBOAT7_HSD17B4_HADH_ESCO1_MBOAT2_OXSM_AGPAT3_SLC33A1_FASN_ELOVL6_ESCO2_MBOAT1_LCLAT1_LPCAT4_DGAT2L6_HYAL3_ELOVL2_1	2194	54995 or 2194	Corrected by GPRuler
R_HADHA_EHHADH_ECHS1_FASN_2	2194	84869 or 2194	Corrected by GPRuler
R_CMAS_FASN	2194	51102 or 2194	Corrected by GPRuler
R_ELOVL5_AGPAT4_HADHA_PNPLA3_TAZ_LPCAT3_EHHADH_LPGAT1_MBOAT7_ECHS1_ESCO1_MBOAT2_OXSM_AGPAT3_SLC33A1_FASN_ELOVL6_ESCO2_MBOAT1_LCLAT1_LPCAT4_DGAT2L6_HYAL3_ELOVL2	2194	54995 or 2194	Corrected by GPRuler
R_PECR_MECR_FASN_2	2194	(7923 and 84869) or 2194	Corrected by GPRuler
R_HSD17B10_HADHA_EHHADH_HAD17B4_HADH_FASN	2194	51102 or 2194	Corrected by GPRuler
R_ELOVL5_AGPAT4_HSD17B10_HADHA_PNPLA3_TAZ_LPCAT3_EHHADH_LPGAT1_MBOAT7_HSD17B4_HADH_ESCO1_MBOAT2_OXSM_AGPAT3_SLC33A1_FASN_ELOVL6_ESCO2_MBOAT1_LCLAT1_LPCAT4_DGAT2L6_HYAL3_ELOVL2_2	2194	54995 or 2194	Corrected by GPRuler
R_GGT5_GGT1_GGTLC2_GGT7_GGT2_FASN_GGTLC3_2	2194	84869 or 2194	Corrected by GPRuler
R_ACAA1_HADHB_MYO5B_ACAA2_FASN_2	2194	51102 or 2194	Corrected by GPRuler
R_OLAH_FASN	55301 or 2194	(2194)	Corrected by GPRuler
R_PrepDemPalmitate		9123 or 201232 or 5825 or 376497 or 948 or 225 or 6566 or 159963 or 2806 or 5243 or 215 or 10999 or 10998 or 11001	Corrected by GPRuler
R_UniportOrnithine	10166 or 83884	((1183 and 51606) or (1339 and 4513 and 1346 and 125965 and 51606 and 4512 and 4514 and 1351) or (1339 and 1346 and 4513 and 125965 and 8140 and 51606 and 4514 and 9377) or (1339 and 4513 and 9550 and 125965 and 1346 and 51606 and 1329 and 4514) or (1339 and 4513 and 1346 and 125965 and 51606 and 4512 and 127124 and 1329) or (1339 and 1327 and 4513 and 1346 and 51606 and 127124 and 4512 and 1329)…	Corrected by GPRuler
R_CotraspArgOrnA	83884	((3117 and 1339 and 3119 and 4513 and 1346 and 125965 and 51606 and 1329 and 127124) or (1347 and 3117 and 3119 and 1339 and 4513 and 1346 and 125965 and 51606 and 4514) or (1350 and 3117 and 3119 and 1339 and 4513 and 1346 and 125965 and 51606 and 4514) or (3119 and 3117 and 1339 and 4513 and 1346 and 125965 and 51606 and 4514 and 1351) or (1339 and 4513 and 1346 and 125965 and 51606 and 4512 an…	Corrected by GPRuler
R_CotraspArgOrnB	83884	((3117 and 1339 and 3119 and 4513 and 1346 and 125965 and 51606 and 1329 and 127124) or (1347 and 3117 and 3119 and 1339 and 4513 and 1346 and 125965 and 51606 and 4514) or (1350 and 3117 and 3119 and 1339 and 4513 and 1346 and 125965 and 51606 and 4514) or (3119 and 3117 and 1339 and 4513 and 1346 and 125965 and 51606 and 4514 and 1351) or (1339 and 4513 and 1346 and 125965 and 51606 and 4512 an…	Corrected by GPRuler
R_CotraspArgCitrA	83884	((3117 and 1339 and 3119 and 4513 and 1346 and 125965 and 51606 and 1329 and 127124) or (1347 and 3117 and 3119 and 1339 and 4513 and 1346 and 125965 and 51606 and 4514) or (1350 and 3117 and 3119 and 1339 and 4513 and 1346 and 125965 and 51606 and 4514) or (3119 and 3117 and 1339 and 4513 and 1346 and 125965 and 51606 and 4514 and 1351) or (1339 and 4513 and 1346 and 125965 and 51606 and 4512 an…	Corrected by GPRuler
R_CotraspArgCitrB	83884	((3117 and 1339 and 3119 and 4513 and 1346 and 125965 and 51606 and 1329 and 127124) or (1347 and 3117 and 3119 and 1339 and 4513 and 1346 and 125965 and 51606 and 4514) or (1350 and 3117 and 3119 and 1339 and 4513 and 1346 and 125965 and 51606 and 4514) or (3119 and 3117 and 1339 and 4513 and 1346 and 125965 and 51606 and 4514 and 1351) or (1339 and 4513 and 1346 and 125965 and 51606 and 4512 an…	Corrected by GPRuler
R_UniportArginine	10166 or 83884	((3117 and 1339 and 3119 and 4513 and 1346 and 125965 and 51606 and 1329 and 127124) or (1347 and 3117 and 3119 and 1339 and 4513 and 1346 and 125965 and 51606 and 4514) or (1350 and 3117 and 3119 and 1339 and 4513 and 1346 and 125965 and 51606 and 4514) or (3119 and 3117 and 1339 and 4513 and 1346 and 125965 and 51606 and 4514 and 1351) or (1339 and 4513 and 1346 and 125965 and 51606 and 4512 an…	Corrected by GPRuler
R_UniportCitrulline	83884 or 10166	((1183 and 51606) or (1339 and 4513 and 1346 and 125965 and 51606 and 4512 and 4514 and 1351) or (1339 and 1346 and 4513 and 125965 and 8140 and 51606 and 4514 and 9377) or (1339 and 4513 and 9550 and 125965 and 1346 and 51606 and 1329 and 4514) or (1339 and 4513 and 1346 and 125965 and 51606 and 4512 and 127124 and 1329) or (1339 and 1327 and 4513 and 1346 and 51606 and 127124 and 4512 and 1329)…	Corrected by GPRuler
R_ATPmaintenance		((10146 and 10973 and 51606) or (7919 and 51606 and 10212) or (8607 and 51606 and 3508 and 10856) or (535 and 51606 and 8607 and 10856) or (54617 and 8607 and 51606 and 10856) or (10973 and 51606 and 1660 and 535 and 9550) or (10973 and 54821 and 51606 and 535 and 9550) or (57697 and 10973 and 51606 and 535) or (6832 and 10973 and 51606 and 535) or (51606 and 1105) or (1106 and 51606) or (1107 an…	Corrected by GPRuler
R_SLC25A1	6576	((1183 and 51606) or (1339 and 4513 and 1346 and 125965 and 51606 and 4512 and 4514 and 1351) or (1339 and 1346 and 9550 and 125965 and 4513 and 51606 and 4514 and 9377) or (1339 and 4513 and 1346 and 125965 and 51606 and 4512 and 127124 and 1329) or (1339 and 1327 and 4513 and 1346 and 51606 and 127124 and 4512 and 1329) or (1339 and 4513 and 1346 and 51606 and 4512 and 127124 and 535 and 1351) …	Corrected by GPRuler
R_SLC25A11	1468 or 8402	9016 or 6576 or 284111 or 1468 or 89874 or 8402 or 253512 or 64849 or 9058	Corrected by GPRuler
R_SLC25A16	8034	8034 or 10478 or 284439	Corrected by GPRuler
R_palmitateActivation	2182 or 2180 or 2181 or 23305	23205 or 81616 or 2182 or 116285 or 10999 or 2181 or 11001	Corrected by GPRuler
R_carnitineAcylTransferaseI	126129 or 1374 or 1375	(126129)	Corrected by GPRuler
R_carnitineAcylTransferaseII	1376	1376 or 126129 or 1375 or 1374	Corrected by GPRuler
R_Ex_SC_H2O	358 or 361 or 359 or 362 or 343	363 or 343 or 83464 or 359 or 6588 or 361 or 362 or 728358 or 375318 or 364 or 135 or 83959 or 282679 or 1667 or 51107 or 366	Not automatically reconstructed by GPRuler
R_DM_Glucose	6513 or 6514 or 6515 or 6517 or 6518 or 11182 or 155184 or 29988 or 56606 or 81031 or 66035 or 154091 or 114134 or 144195 or 6523 or 6524 or 6526 or 6527 or 6528 or 8884 or 60482 or 160728 or 200010 or 125206 or 115584 or 159963	200010 or 29988 or 125206 or 6524 or 81031 or 154091 or 6515 or 6517 or 6514 or 6513	Not automatically reconstructed by GPRuler
R_DM_Glutamine	8501 or 10991 or 92745 or 11254 or 81539 or 54407 or 340024 or 55089 or ( 348932 and 57393 )	(6510 and 8140) or 140679 or 23428 or 124565 or 55238 or 6542 or 153201 or 54407 or 81539 or 9057 or 153129	Not automatically reconstructed by GPRuler
R_DM_Palmitate	19	9123 or 201232 or 5825 or 376497 or 948 or 225 or 6566 or 159963 or 2806 or 5243 or 215 or 10999 or 10998 or 11001	Not automatically reconstructed by GPRuler
R_DM_Carnitine	6584	(6582)	Not automatically reconstructed by GPRuler
R_DM_Arginines	6541 or 6542 or 84889 or 55089 or 11254	((3105 and 567 and 3117) or (3105 and 6892 and 8140) or (5663 and 3117 and 3119) or (6510 and 3117 and 3119) or (6892 and 3117 and 3119) or (972 and 3117 and 3119) or (3105 and 3119 and 3117) or (5663 and 8140) or (6510 and 8140) or (3105 and 6890) or (6890 and 6891)) or 6582 or 124565 or 5225 or 140679 or 6382 or 9057 or 54896 or 6541 or 6564 or 55238 or 54407 or 81539 or 6565 or 10269 or 177 or…	Not automatically reconstructed by GPRuler
R_DM_Folate	2348 or 2350 or 2352	10057 or 284111 or 4363 or 64849 or 9429 or 9058 or 113235	Not automatically reconstructed by GPRuler
R_DM_Alanine	206358 or 153201 or 11254 or 6541 or 6542 or 84889 or 81539 or 54407 or ( 59272 and 340024 ) or 55089 or ( 340024 and 57393 ) or 10991 or 92745 or ( 348932 and 57393 ) or 120103	(6510 and 8140) or 140679 or 23428 or 124565 or 55238 or 6542 or 153201 or 54407 or 81539 or 9057 or 6509 or 153129	Not automatically reconstructed by GPRuler
R_DM_Asparagine	11254 or 81539 or 54407 or ( 59272 and 340024 ) or 55089 or ( 340024 and 57393 ) or 10991 or 92745 or 8501 or ( 348932 and 57393 )	(6510 and 8140) or 140679 or 23428 or 124565 or 55238 or 6542 or 153201 or 54407 or 81539 or 9057 or 153129	Not automatically reconstructed by GPRuler
R_DM_Serine	11254 or 81539 or 54407 or ( 59272 and 340024 ) or 55089 or ( 340024 and 57393 ) or 92745 or 206358 or 8501 or ( 348932 and 57393 )	(6510 and 8140) or 140679 or 23428 or 124565 or 55238 or 6542 or 153201 or 54407 or 10955 or 81539 or 9057 or 6509 or 153129	Not automatically reconstructed by GPRuler
R_DM_Glycine	206358 or 153201 or 11254 or 81539 or 54407 or ( 59272 and 340024 ) or 55089 or ( 340024 and 57393 ) or 6536 or 9152 or 92745 or ( 348932 and 57393 )	(6510 and 8140) or 140679 or 23428 or 6536 or 124565 or 55238 or 6542 or 153201 or 9152 or 54407 or 81539 or 6539 or 9057 or 153129	Not automatically reconstructed by GPRuler
R_Glucose_DM_COOP	6513 or 6514 or 6515 or 6517 or 6518 or 11182 or 155184 or 29988 or 56606 or 81031 or 66035 or 154091 or 114134 or 144195 or 6523 or 6524 or 6526 or 6527 or 6528 or 8884 or 60482 or 160728 or 200010 or 125206 or 115584 or 159963	200010 or 6513 or 29988 or 144195 or 11182 or 125206 or 6524 or 81031 or 154091 or 6515 or 91749 or 6517 or 6514 or 6527 or 50651	Not automatically reconstructed by GPRuler
R_Glutamine_DM_COOP	8501 or 10991 or 92745 or 11254 or 81539 or 54407 or 340024 or 55089 or ( 348932 and 57393 )	(6510 and 8140) or 206358 or 285641 or 54716 or 10991 or 23428 or 124565 or 55238 or 120103 or 55089 or 54407 or 81539 or 56301 or 84889 or 54868 or 145389 or 140679 or 7504 or 151258 or 146167 or 6542 or 11136 or 153201 or 9056 or 9057 or 92745 or 153129	Not automatically reconstructed by GPRuler
R_Palmitate_DM_COOP	19	(28965 and (162515 or 387700 or 6566 or 9194)) or 9123 or 201232 or 159963 or 220963 or 9122 or 151473 or 9121 or 10999 or 10998 or 215 or 376497 or 387775 or 387601 or 225 or 948 or 11000 or 2806 or 7350 or 5243 or 5825 or 9120 or 11001	Not automatically reconstructed by GPRuler
R_Arginine_DM_COOP	6541 or 6542 or 84889 or 55089 or 11254	((3105 and 567 and 3117) or (3105 and 6892 and 8140) or (5663 and 3117 and 3119) or (6510 and 3117) or (6892 and 3117) or (972 and 3117) or (3105 and 3119) or (6510 and 3119) or (6892 and 3119) or (972 and 3119) or (5663 and 8140) or (6510 and 8140) or (3105 and 6890) or (6890 and 6891)) or 206358 or 123096 or 83884 or 6582 or 124565 or 120103 or 55089 or 5225 or 56301 or 54868 or 140679 or 7504 …	Not automatically reconstructed by GPRuler
R_Folate_DM_COOP	2348 or 2350 or 2352	6573 or 9016 or 10057 or 284111 or 81034 or 253512 or 64849 or 9429 or 4363 or 9058 or 113235	Not automatically reconstructed by GPRuler
R_Carnitine_DM_COOP	6584	85413 or 6582 or 1374	Not automatically reconstructed by GPRuler
R_Alanine_DM_COOP	206358 or 153201 or 11254 or 6541 or 6542 or 84889 or 81539 or 54407 or ( 59272 and 340024 ) or 55089 or ( 340024 and 57393 ) or 10991 or 92745 or ( 348932 and 57393 ) or 120103	(6510 and 8140) or 206358 or 285641 or 54716 or 10991 or 23428 or 124565 or 55238 or 120103 or 55089 or 54407 or 81539 or 56301 or 84889 or 6509 or 54868 or 145389 or 140679 or 7504 or 151258 or 146167 or 6542 or 11136 or 153201 or 9056 or 9057 or 92745 or 153129	Not automatically reconstructed by GPRuler
R_Asparagine_DM_COOP	11254 or 81539 or 54407 or ( 59272 and 340024 ) or 55089 or ( 340024 and 57393 ) or 10991 or 92745 or 8501 or ( 348932 and 57393 )	(6510 and 8140) or 206358 or 285641 or 54716 or 10991 or 23428 or 124565 or 55238 or 120103 or 55089 or 54407 or 81539 or 56301 or 84889 or 54868 or 145389 or 140679 or 7504 or 151258 or 146167 or 6542 or 11136 or 153201 or 9056 or 9057 or 92745 or 153129	Not automatically reconstructed by GPRuler
R_Serine_DM_COOP	11254 or 81539 or 54407 or ( 59272 and 340024 ) or 55089 or ( 340024 and 57393 ) or 92745 or 206358 or 8501 or ( 348932 and 57393 )	(6510 and 8140) or 206358 or 285641 or 54716 or 23428 or 124565 or 55238 or 120103 or 55089 or 54407 or 81539 or 56301 or 84889 or 6509 or 54868 or 145389 or 140679 or 7504 or 151258 or 146167 or 6542 or 11136 or 153201 or 10955 or 9056 or 9057 or 92745 or 153129	Not automatically reconstructed by GPRuler
R_Glycine_DM_COOP	206358 or 153201 or 11254 or 81539 or 54407 or ( 59272 and 340024 ) or 55089 or ( 340024 and 57393 ) or 6536 or 9152 or 92745 or ( 348932 and 57393 )	(6510 and 8140) or 206358 or 285641 or 54716 or 6536 or 23428 or 124565 or 55238 or 54977 or 120103 or 9152 or 55089 or 54407 or 81539 or 6539 or 56301 or 84889 or 54868 or 145389 or 140679 or 7504 or 151258 or 146167 or 6542 or 11136 or 153201 or 9056 or 9057 or 92745 or 153129	Not automatically reconstructed by GPRuler
R_TranspCystineGlu	6520 and 23657	((567 and 23428 and 6520) or (3105 and 567 and 3117 and 6520) or (3105 and 6892 and 8140) or (5663 and 3117 and 3119) or (6510 and 3117) or (6892 and 3117) or (972 and 3117) or (3105 and 3119 and 6520) or (6510 and 3119) or (6892 and 3119) or (972 and 3119) or (5663 and 8140) or (6506 and 3117) or (6506 and 3119) or (6506 and 8140) or (6507 and 23428) or (6510 and 8140) or (6520 and 8140) or (310…	Not automatically reconstructed by GPRuler
R_TranspCystineSer	6519 and 11136	((23428 and 6520) or (6510 and 8140) or (8140 and 6520)) or 206358 or 124565 or 120103 or 55089 or 56301 or 54868 or 140679 or 7504 or 11136 or 10955 or 9056 or 9057 or 23657 or 285641 or 54716 or 55238 or 54407 or 81539 or 1497 or 84889 or 6509 or 145389 or 151258 or 146167 or 6542 or 153201 or 92745 or 153129	Not automatically reconstructed by GPRuler
R_CystineReductaseNADPH	7296 or 10587		Not automatically reconstructed by GPRuler
R_GAPDHS_GAPDH_GAPDHP29	2597 or 26330		Not automatically reconstructed by GPRuler
R_CRISP3_PGK1_MIA3_PGK2	5230 or 5232		Not automatically reconstructed by GPRuler
R_DLD_PDHX_PDHA1_DLAT_PDHA2_PDHB	8050 and 1737 and 1738 and 5162 and ( 5160 or 5161 )	(5162 and 1738 and 1737 and 5160 and 8050) or (1737 and 5161) or (1738 and 5161)	Not automatically reconstructed by GPRuler
R_DLSTP1_DLD_OGDH_PDHX_DLST_DHTKD1_OGDHL	8050 and 1738 and 1743 and 4967	1743 and ((4967 and 1738) or 55526 or 55753)	Not automatically reconstructed by GPRuler
R_SDHA_SDHB_SDHC_SDHD	6389 and 6392 and 6391 and 6390 and 2108 and 2109		Not automatically reconstructed by GPRuler
R_MDH1_MDH1B	130752 or 4190	4191 or 4190 or 26227	Not automatically reconstructed by GPRuler
R_Complex1	51079 and 126328 and 55967 and 7991 and 4535 and 4536 and 4537 and 4538 and 4539 and 4540 and 4541 and 4694 and 4705 and 4695 and 4696 and 4697 and 4698 and 4700 and 4701 and 4702 and 4704 and 4706 and 4707 and 4716 and 4708 and 4709 and 4710 and 4711 and 4712 and 4713 and 4714 and 4715 and 4717 and 4718 and 4719 and 4720 and 4722 and 4724 and 4725 and 4726 and 374291 and 4728 and 4723 and 4729 a…	((1183 and 51606) or (1339 and 4513 and 1346 and 125965 and 51606 and 4512 and 4514 and 1351) or (1339 and 1346 and 9550 and 125965 and 4513 and 51606 and 4514 and 9377) or (1339 and 4513 and 1346 and 125965 and 51606 and 4512 and 127124 and 1329) or (1339 and 1327 and 4513 and 1346 and 51606 and 127124 and 4512 and 1329) or (1339 and 4513 and 1346 and 51606 and 4512 and 127124 and 535 and 1351) …	Not automatically reconstructed by GPRuler
R_Complex1ROS	51079 and 126328 and 55967 and 7991 and 4535 and 4536 and 4537 and 4538 and 4539 and 4540 and 4541 and 4694 and 4705 and 4695 and 4696 and 4697 and 4698 and 4700 and 4701 and 4702 and 4704 and 4706 and 4707 and 4716 and 4708 and 4709 and 4710 and 4711 and 4712 and 4713 and 4714 and 4715 and 4717 and 4718 and 4719 and 4720 and 4722 and 4724 and 4725 and 4726 and 374291 and 4728 and 4723 and 4729 a…	((1183 and 51606) or (1339 and 4513 and 1346 and 125965 and 51606 and 4512 and 4514 and 1351) or (1339 and 1346 and 9550 and 125965 and 4513 and 51606 and 4514 and 9377) or (1339 and 4513 and 1346 and 125965 and 51606 and 4512 and 127124 and 1329) or (1339 and 1327 and 4513 and 1346 and 51606 and 127124 and 4512 and 1329) or (1339 and 4513 and 1346 and 51606 and 4512 and 127124 and 535 and 1351) …	Not automatically reconstructed by GPRuler
R_Complex2	6389 and 6392 and 6391 and 6390 and 2108 and 2109	(2110)	Not automatically reconstructed by GPRuler
R_Complex3	7381 and 7384 and 7385 and 7386 and 7388 and 1537 and 27089 and 10975 and 29796 and 4519	((1183 and 51606) or (1339 and 4513 and 1346 and 125965 and 51606 and 4512 and 4514 and 1351) or (1339 and 1346 and 9550 and 125965 and 4513 and 51606 and 4514 and 9377) or (1339 and 4513 and 1346 and 125965 and 51606 and 4512 and 127124 and 1329) or (1339 and 1327 and 4513 and 1346 and 51606 and 127124 and 4512 and 1329) or (1339 and 4513 and 1346 and 51606 and 4512 and 127124 and 535 and 1351) …	Not automatically reconstructed by GPRuler
R_Complex4	84701 and 1327 and 9377 and 1329 and 1337 and 1339 and 1340 and 1345 and 1346 and 1347 and 9167 and 1349 and 1350 and 1351 and 125965 and 170712 and 341947 and 4512 and 4513 and 4514	((1183 and 51606) or (1339 and 4513 and 1346 and 125965 and 51606 and 4512 and 4514 and 1351) or (1339 and 1346 and 9550 and 125965 and 4513 and 51606 and 4514 and 9377) or (1339 and 4513 and 1346 and 125965 and 51606 and 4512 and 127124 and 1329) or (1339 and 1327 and 4513 and 1346 and 51606 and 127124 and 4512 and 1329) or (1339 and 4513 and 1346 and 51606 and 4512 and 127124 and 535 and 1351) …	Not automatically reconstructed by GPRuler
R_ATPsynthase	( 267020 and 10632 and 27109 and 4905 and 498 and 506 and 509 and 513 and 514 and 515 and 517 and 10476 and 521 and 522 and 9551 and 539 ) or ( 10632 and 4905 and 498 and 506 and 509 and 513 and 514 and 515 and 516 and 10476 and 521 and 522 and 9551 ) or ( 10632 and 4905 and 498 and 506 and 509 and 513 and 514 and 515 and 517 and 10476 and 521 and 522 and 9551 ) or ( 10632 and 4905 and 498 and 50…	((1183 and 51606) or (1339 and 4513 and 1346 and 125965 and 51606 and 4512 and 4514 and 1351) or (1339 and 1346 and 9550 and 125965 and 4513 and 51606 and 4514 and 9377) or (1339 and 4513 and 1346 and 125965 and 51606 and 4512 and 127124 and 1329) or (1339 and 1327 and 4513 and 1346 and 51606 and 127124 and 4512 and 1329) or (1339 and 4513 and 1346 and 51606 and 4512 and 127124 and 535 and 1351) …	Not automatically reconstructed by GPRuler
R_GPmit	2876 or 2879 or 10935	(2876)	Not automatically reconstructed by GPRuler
R_SLC25A5_SLC25A4_SLC25A6	( 402 and 23568 and ( 291 or 293 ) ) or ( 51647 and 64210 and 2068 and 9391 and 292 )	((3105 and 567 and 3117) or (3105 and 6892 and 3117 and 3119) or (291 and 3117 and 3119) or (292 and 3117 and 3119) or (5663 and 3117 and 3119) or (972 and 3117 and 3119) or (3105 and 6890) or (6890 and 6891)) or 6582 or 284439 or 10478 or 24145 or 5225 or 83447 or 29957 or 114789 or 3347 or 6382 or 51296 or 6779 or 349149 or 6564 or 6565 or 10269 or 177 or 23457 or 121260 or 25825 or 5243	Not automatically reconstructed by GPRuler
R_NME2_NME3_NME4_NME5_NME2P1_NME7_NME6_NME1_NME2_1	29922 or 10201 or ( 4830 and 4831 ) or 4832	221264 or 51727 or 129607 or 122481 or 4832 or 158067 or 203 or 26289 or 4831 or 29922 or 205 or 4830 or 654364	Not automatically reconstructed by GPRuler
R_RRM2B_TXN_RRM1_RRM2B_1	6240 and ( 6241 or 50484 )		Not automatically reconstructed by GPRuler
R_RRM2B_TXN_RRM1_RRM2B_2	6240 and ( 6241 or 50484 )		Not automatically reconstructed by GPRuler
R_RRM2B_TXN_RRM1_RRM2_1	6240 and ( 6241 or 50484 )		Not automatically reconstructed by GPRuler
R_NME2_NME3_NME4_NME5_NME2P1_NME7_NME6_NME1_NME2_3	29922 or 10201 or ( 4830 and 4831 ) or 4832	221264 or 51727 or 129607 or 122481 or 4832 or 158067 or 203 or 26289 or 4831 or 29922 or 205 or 4830 or 654364	Not automatically reconstructed by GPRuler
R_NME2_NME3_NME4_NME5_NME2P1_NME7_NME6_NME1_NME2_4	29922 or 10201 or ( 4830 and 4831 ) or 4832	221264 or 51727 or 129607 or 122481 or 4832 or 158067 or 203 or 26289 or 4831 or 29922 or 205 or 4830 or 654364	Not automatically reconstructed by GPRuler
R_RRM2B_TXN_RRM1_RRM2_2	6240 and ( 6241 or 50484 )		Not automatically reconstructed by GPRuler
R_ALDH4A1_2	8659		Not automatically reconstructed by GPRuler
R_CYP51A1_HSD17B10_HADHA_EHHADH_HSD17B4_HADH_1	1595		Not automatically reconstructed by GPRuler
R_CYP51A1_HSD17B10_HADHA_EHHADH_HSD17B4_HADH_3	1595		Not automatically reconstructed by GPRuler
R_MSMO1_1	10826 or 6307		Not automatically reconstructed by GPRuler
R_MSMO1_2	10826 or 6307		Not automatically reconstructed by GPRuler
R_MSMO1_3	10826 or 6307		Not automatically reconstructed by GPRuler
R_HSD17B7	51478		Not automatically reconstructed by GPRuler
R_MSMO1_4	10826 or 6307		Not automatically reconstructed by GPRuler
R_MSMO1_5	10826 or 6307		Not automatically reconstructed by GPRuler
R_MSMO1_6	10826 or 6307		Not automatically reconstructed by GPRuler
R_translocase	788	6582 or 1374	Not automatically reconstructed by GPRuler
R_betaOxidation	51 and 34 and 33 and 37 and 1892 and 3030 and 10449 and 3032		Not automatically reconstructed by GPRuler
